# Sporadic Diurnal Fluctuations of Cyanobacterial Populations in Oligotrophic Temperate Systems Can Prevent Accurate Characterization of Change and Risk in Aquatic Systems

**DOI:** 10.1101/2022.01.27.478008

**Authors:** Ellen S. Cameron, Anjali Krishna, Monica B. Emelko, Kirsten M. Müller

## Abstract

Continental-scale increases in aquatic system eutrophication are linked with increased cyanobacteria threats to recreational water use and drinking water resources globally. Increasing evidence suggests that diurnal vertical migration of cyanobacteria are key factors that must be considered in cyanobacterial bloom risk management. While this has been discussed in marine and eutrophic freshwater contexts, reports of diurnal vertical migration of cyanobacteria in oligotrophic freshwater lakes are scant. Typical monitoring protocols do not reflect these dynamics and frequently focus only on surface water sampling approaches, and either ignore sampling time or recommend large midday timeframes (e.g., 10AM-3PM), thereby preventing accurate characterization of cyanobacterial community dynamics. To evaluate the impact of diurnal migrations and water column stratification on cyanobacterial abundance and composition, communities were characterized in a shallow well-mixed lake interconnected to a thermally stratified lake in the Turkey Lakes Watershed (Ontario, Canada) using amplicon sequencing of the 16S rRNA gene across a multi-time point sampling series in 2018 and 2022. This work showed that cyanobacteria are present in oligotrophic lakes and their community structure varies (i) diurnally, (ii) across the depth of the water column, (iii) interannually within the same lake and (iv) between different lakes that are closely interconnected within the same watershed. It underscored the need for integrating multi-timepoint, multi-depth discrete sampling guidance into lake and reservoir monitoring programs to describe cyanobacteria community dynamics and signal change to inform risk management associated with the potential for cyanotoxin production. Ignoring variability in cyanobacterial community dynamics (such as that reported herein) and reducing sample numbers can lead to a false sense of security and missed opportunities to identify and mitigate changes in trophic status and associated risks such as toxin or taste and odor production, especially in sensitive, oligotrophic systems.

**Graphical Abstract:** 

**Highlights:**

■ Cyanobacterial populations fluctuate sporadically across diurnal cycles
■ Cyanobacterial communities can vary significantly between interconnected lakes
■ Significant annual shifts in communities signal higher risk and need for monitoring
■ Cyanobacteria monitoring for risk management should incorporate time and depth
