## Supplementary tables for "Sporadic Diurnal Fluctuations of Cyanobacterial Populations in Oligotrophic Temperate Systems Can Prevent Accurate Characterization of Change and Risk in Aquatic Systems"

### Sheet: Table S1 Cyanobacteria Traits
Table S1: A summary of characteristics of cyanobacteria and environmental conditions impacting buoyancy and spatial distribution in the water column.
Characteristics of Cyanobacteria
Characteristic	Example Taxa	Impact on Buoyancy
Cell Ballast Content	N/A	High photosynthetic rates result in accumulation of carbohydrates increasing cell density resulting in net downward migration (Chien et al., 2013; Hunter et al., 2008; Li et al., 2016; Westwood and Ganf, 2004)
Gas Vacuolate	Microcystis	Provides positive buoyancy allowing for maintenance of position within the photic zone (Walsby et al., 1997).
	Aphanizomenon
	Nostoc	Decreased gas vacuole content after exposure to high light irradiance results in loss of buoyancy (Westwood and Ganf, 2004).
	Anabeana
	Oscillatoria
	Coelosphaerium
	(Staley, 1980; Walsby, 1981)
Small & Unicellular	Synechococcus	Small cell size allows for maintenance of water column position (Reynolds et al., 1987; Śliwińska-Wilczewska et al., 2018).
	Cyanobium
	Synechocystis
	Cyanobacterium
	(Sliwinska-Wilczeska et al., 2018)
Small & Colonial	Aphanocapsa	Smaller colonies exhibit more random spatial movement with no clear diurnal pattern (Chien et al., 2013).
	Aphanothece
	Chroococcus
	Coelosphaerium
	Cyanobium
	Cyanodictyon
	Merismopedia
	Romeira
	Snowella
	Tetracerus
	(Sliwinska-Wilczeska et al., 2018)
Large Colonial & Filamentous Forms	Dolichospermum circinale (Westwood and Ganf, 2004)	Larger colonies move more rapidly allowing for migration of greater depths (Reynolds et al., 1987; Westwood and Ganf, 2004)
		Sinking rates are also faster (Ganf, 1974)
Environmental Conditions
Condition	Examples	Impact on Distribution
Water Column Stability	Thermal Stratification	Creates zonation in the water column frequently with nutrient depleted, light rich surface waters and light-limited, nutrient rich deep waters (Chien et al., 2013).
		Vertical migrations allow for access to optimal environmental conditions (Chien et al., 2013).
	Non-Stratified Water Columns	Wind induced mixing of the water column may result in homogeneous distributions (Frempong, 1981; Hunter et al., 2008; Wallsby et al., 1997).
	External Mixing Events – Storms	Storm events may result in downward mixing of communities (Walsby et al., 1997).
Light Availability	Daytime	Exposure to high light in the daytime results in loss in buoyancy with high photosynthetic rate and accumulation of carbohydrates resulting in downward migration (Ibelings et al., 1991).
	Nighttime	With light limitation and decreased photosynthetic rates, cellular carbohydrates are utilized resulting in decreased density and upward migration for light access in daytime (Ibelings et al., 1991).

### Sheet: Table S2  Sample Summary
Table S2: Sample collection metadata summary
Sample ID	Lake	Sampling Depth (m)	Sampling Time	Sampling Date	Volume Filtered (mL)	DNA Concentration (ng/µL)
TLW94	Wishart	4	9 :30 A.M.	August 22, 2018	600	3.3 + 1 (GF/C + Sterivex)
TLW103	Wishart	4	5 :00 P.M.	August 22, 2018	400	3.6 + 1 (GF/C + Sterivex)
TLW106	Wishart	4	1 :00 P.M.	August 22, 2018	450	4.3 + 0 (GF/C + Sterivex)
TLW112	Wishart	4	8 :30 A.M.	August 23, 2018	500	5.3 + 1 (GF/C + Sterivex)
TLW121	Wishart	4	4 :45 P.M.	August 23, 2018	400	3.9 + 1.5 (GF/C + Sterivex)
TLW124	Wishart	4	12 :00 P.M.	August 23, 2018	500	4.6 + 1.9 (GF/C + Sterivex)
TLW127	Little Turkey	0	8 :30 A.M.	August 22, 2018	1000	2.4 + 1.3 (GF/C + Sterivex)
TLW130	Little Turkey	5	8 :30 A.M.	August 22, 2018	1000	3.9 + 1 (GF/C + Sterivex)
TLW133	Little Turkey	0	12 :00 P.M.	August 22, 2018	1000	2.7 + 2.4 (GF/C + Sterivex)
TLW136	Little Turkey	0	4 :30 P.M.	August 22, 2018	1000	2.7 + 0 (GF/C + Sterivex)
TLW139	Little Turkey	5.25	4 :30 P.M.	August 22, 2018	800	3.6 + 2.7 (GF/C + Sterivex)
TLW142	Little Turkey	5.25	12 :00 P.M.	August 22, 2018	700	3.7 + 0 (GF/C + Sterivex)
TLW145	Little Turkey	4.75	9 :00 A.M.	August 23, 2018	500	3.8 + 1 (GF/C + Sterivex)
TLW157	Little Turkey	5	4 :15 P.M.	August 23, 2018	500	3 + 1 (GF/C + Sterivex)
TLW160	Little Turkey	5.25	12 :45 P.M.	August 23, 2018	750	2.7 + 0 (GF/C + Sterivex)
LT151	Little Turkey	0	9:36 A.M.	August 23, 2021	1000	26.3 (GF/C)
LT153	Little Turkey	4.5	9:36 A.M.	August 23, 2021	1000	14.7 (GF/C)
LT159	Little Turkey	0	12:40 P.M.	August 23, 2021	1000	16.3 (GF/C)
LT161	Little Turkey	5.5	12:40 P.M.	August 23, 2021	1000	93.6 (GF/C)
LT167	Little Turkey	0	3:40 P.M.	August 23, 2021	1000	59.5 (GF/C)
LT169	Little Turkey	5	3:40 P.M.	August 23, 2021	1000	29.9 (GF/C)
LT175	Little Turkey	0	9:10 A.M.	August 24, 2021	1000	28.4 (GF/C)
LT177	Little Turkey	5	9:10 A.M.	August 24, 2021	1000	28.9 (GF/C)
LT183	Little Turkey	0	1:30 P.M.	August 24, 2021	1000	36.9 (GF/C)
LT185	Little Turkey	5.25	1:30 P.M.	August 24, 2021	1000	24.5 (GF/C)
LT191	Little Turkey	0	5:30 P.M.	August 24, 2021	1000	35.5 (GF/C)
LT193	Little Turkey	5	5:30 P.M.	August 24, 2021	1000	17.3 (GF/C)

### Sheet: Table S3 CyanoSignificance
Table S4: Probability values for cyanobacterial enrichment within the randomized total phylum counts per sample.
Sample	Lake	Sampling Time	Sampling Event	Mean	Standard Deviation	Observed	p-value	Adjusted p-value
TLW106	Wishart	Midday	2018a-Secchi	0.0455	0.0343	0.0241	0.267	1
TLW124	Wishart	Midday	2018b-Secchi	0.049	0.0462	0.0427	0.446	1
TLW142	Little Turkey	Midday	2018a-Secchi	0.0505	0.0456	0.0408	0.415	1
TLW160	Little Turkey	Midday	2018b-Secchi	0.0496	0.0428	0.0657	0.353	1
TLW103	Wishart	Afternoon	2018a-Secchi	0.0491	0.0463	0.0297	0.338	1
TLW112	Wishart	Morning	2018b-Secchi	0.0504	0.0411	0.046	0.457	1
TLW121	Wishart	Afternoon	2018b-Secchi	0.0485	0.0377	0.0315	0.326	1
TLW130	Little Turkey	Morning	2018a-Secchi	0.0449	0.063	0.0676	0.359	1
TLW139	Little Turkey	Afternoon	2018a-Secchi	0.0485	0.0507	0.0681	0.349	1
TLW145	Little Turkey	Morning	2018b-Secchi	0.0518	0.0932	0.0479	0.483	1
TLW157	Little Turkey	Afternoon	2018b-Secchi	0.0498	0.0627	0.086	0.483	1
TLW94	Wishart	Morning	2018a-Secchi	0.0524	0.0574	0.0181	0.274	1
TLW127	Little Turkey	Morning	2018a-Surface	0.0487	0.101	0.0271	0.415	1
TLW133	Little Turkey	Midday	2018a-Surface	0.0485	0.872	0.0498	0.494	1
TLW136	Little Turkey	Afternoon	2018a-Surface	0.047	0.0694	0.0372	0.444	1
LT151	Little Turkey	Morning	2022a-Surface	0.0471	0.0575	0.193	0.0057	0.154
LT153	Little Turkey	Morning	2022a-Secchi	0.0477	0.0876	0.429	7.5e-06	0.0002
LT159	Little Turkey	Midday	2022a-Surface	0.049	0.0587	0.202	0.00453	0.122
LT161	Little Turkey	Midday	2022a-Secchi	0.0473	0.0647	0.326	8.3e-06	0.000224
LT167	Little Turkey	Afternoon	2022a-Surface	0.0491	0.0569	0.207	0.00278	0.0753
LT169	Little Turkey	Afternoon	2022a-Secchi	0.0485	0.0771	0.366	1.85e-05	0.000501
LT175	Little Turkey	Morning	2022b-Surface	0.0493	0.0651	0.251	0.000996	0.0269
LT177	Little Turkey	Morning	2022b-Secchi	0.0475	0.0767	0.383	6.18e-06	0.000166
LT183	Little Turkey	Midday	2022b-Surface	0.0492	0.0507	0.19	0.00271	0.0732
LT185	Little Turkey	Midday	2022b-Secchi	0.457	0.0803	0.345	9.44e-06	0.00254
LT191	Little Turkey	Afternoon	2022b-Surface	0.0477	0.0564	0.217	0.00136	0.0367
LT193	Little Turkey	Afternoon	2022b-Secchi	0.0472	0.072	0.364	5.55e-06	0.00015

### Sheet: Table S4 Bray-Curtis Cyano.
Table S4: PERMANOVA on Cyanobacterial Community Similarity (Bray-Curtis metric)
adonis2(formula = braycurtis ~ lake * time)
	df	Sum of Squares	R2	F	Pr(>F)
lake	1	1.4	0.347	11.92	0.001
time	2	0.0486	0.0121	0.207	0.974
lake:time	2	0.118	0.0295	0.506	0.799
Residual	21	2.46	0.611
Total	26	4.03	1
adonis2(formula = littleturkeybray ~ time * depth)
	df	Sum of Squares	R2	F	Pr(>F)
time	2	0.0462	0.019	0.15	0.958
depth	1	0.0456	0.0188	0.296	0.651
time:depth	2	0.0214	0.00883	0.0694	0.997
Residual	15	2.31	0.953
Total	20	2.43	1
adonis2(formula = littleturkeybray ~ time * event)
	df	Sum of Squares	R2	F	Pr(>F)
time	2	0.046	0.019	0.755	0.505
event	3	1.95	0.805	21.33	0.001
time:event	6	0.152	0.0625	0.828	0.584
Residual	9	0.275	0.113
Total	20	2.43	1
adonis2(formula = littleturkeybray ~ event * depth)
	df	Sum of Squares	R2	F	Pr(>F)
depth	1	0.0456	0.0188	2.18	0.15
event	3	1.97	0.812	31.45	0.001
depth:event	2	0.117	0.0482	2.8	0.072
Residual	14	0.293	0.12
Total	20	2.43	1

### Sheet: Table S5 Bray-Curtis Bacteria
Table S5: PERMANOVA on Cyanobacterial Community Similarity (Bray-Curtis metric)
adonis2(formula = braycurtis ~ lake * time)
	df	Sum of Squares	R2	F	Pr(>F)
lake	1	1.23	0.221	6.1	0.001
time	2	0.115	0.021	0.295	0.988
lake:time	2	0.115	0.021	0.294	0.992
Residual	21	4.12	0.737
Total	26	5.5875	1
adonis2(formula = littleturkey-bray ~ time * event)
	df	Sum of Squares	R2	F	Pr(>F)
time	2	0.115	0.028	0.458	0.868
event	3	2.61	0.638	6.92	0.001
time:event	6	0.23	0.0572	0.31	0.995
Residual	9	1.13	0.276
Total	20	4.08	1
adonis2(formula = littleturkey-bray ~ depth * event)
	df	Sum of Squares	R2	F	Pr(>F)
depth	1	0.637	0.156	15.05	0.001
event	3	2.56	0.627	20.18	0.001
depth:event	2	0.291	0.0713	3.44	0.016
Residual	14	0.593	0.145
Total	20	4.08	1
adonis2(formula = littleturkey-bray ~ depth*time)
	df	Sum of Squares	R2	F	Pr(>F)
depth	1	0.637	0.156	2.95	0.047
time:event	2	0.115	0.0281	0.266	0.963
depth:time	2	0.0937	0.0229	0.217	0.992
Residual	15	3.24	0.793
Total	20	4.08	1

### Sheet: Table S6 Recommendations
Table S6: A summary of cyanobacteria monitoring sampling protocol features and potential impact on detection.
Sampling Protocol Design Feature	References	Impact on Detection
Recommended Sampling Time
No optimal sampling time advisory	Chorus et al., 2000; Chorus and Bartram, 1999; Graham et al., 2008; Lake and Management, 2015	Inconsistent and/or arbitrary sampling time will result in variation in the detection of cyanobacteria populations.
10 a.m. – 3p .m.	Klamath river blue green algae working group, 2009; University of New Hampshire - Center for Freshwater Biology, 2010	Cyanobacterial populations will experience fluctuations during the large timeframe. Samples collected at 10 a.m. will differ in composition from samples collected at 3 p.m. due to water column migration resulting in the potential for missed detection or underrepresentation of cyanobacteria populations.
“Later in the day”	Water Quality Research Australia and Global Water Research Coalition, 2009	Sample collection time is dependent on user interpretation of “later in the day” which creates bias from the interpretation of sampling protocol.
Morning (for surface sampling only)	Ministry for the Environment and Ministry of Health., 2009	Sampling of surface water in the morning period is appropriate due to known trends in water column migration of cyanobacteria populations.
Recommended Sampling Depth
Integrated water column depth sample	Klamath river blue green algae working group, 2009; Colorado Lake and Reservoir Management, 2015; Ministry for the Environment and Ministry of Health., 2009; Ohio Environmental Protection Agency, 2013; Sarnelle et al., 2010; University of New Hampshire - Center for Freshwater Biology, 2010	Integrated depth sampling accounts for the potential of daily variation in cyanobacteria populations.
Surface waters	Sarnelle et al., 2010	Surface water should only be sampled in morning periods in lakes with stratified water columns.
1 metre below surface	Graham et al., 2008
0 – 50 cm below surface	Klamath river blue green algae working group, 2009; Ministry for the Environment and Ministry of Health., 2009; Sarnelle et al., 2010
